# Enhancer AAVs for targeting spinal motor neurons and descending motor pathways in rodents and macaque

**DOI:** 10.1101/2024.07.30.605864

**Authors:** Emily Kussick, Nelson Johansen, Naz Taskin, Ananya Chowdhury, Meagan A. Quinlan, Alex Fraser, Andrew G. Clark, Brooke Wynalda, Refugio Martinez, Erin L. Groce, Melissa Reding, Elizabeth Liang, Lyudmila Shulga, Cindy Huang, Tamara Casper, Michael Clark, Windy Ho, Yuan Gao, Cindy T.J. van Velthoven, Cassandra Sobieski, Rebecca Ferrer, Melissa R. Berg, Britni C. Curtis, Chris English, Jesse C. Day, Michal G. Fortuna, Nicholas Donadio, Dakota Newman, Shenqin Yao, Anish Bhaswanth Chakka, Jeff Goldy, Amy Torkelson, Junitta B. Guzman, Rushil Chakrabarty, Beagen Nguy, Nathan Guilford, Trangthanh H. Pham, Vonn Wright, Kara Ronellenfitch, Robyn Naidoo, Jaimie Kenney, Ali Williford, Charu Ramakrishnan, Antonia Drinnenberg, Kathryn Gudsnuk, Bargavi Thyagarajan, Kimberly A. Smith, Nick Dee, Karl Deisseroth, Hongkui Zeng, Zizhen Yao, Bosiljka Tasic, Boaz P. Levi, Rebecca Hodge, Trygve E. Bakken, Ed S. Lein, Jonathan T. Ting, Tanya L. Daigle

## Abstract

Experimental access to cell types within the mammalian spinal cord is severely limited by the availability of genetic tools. To enable access to lower motor neurons (LMNs) and LMN subtypes, we generated single cell multiome datasets from mouse and macaque spinal cords and discovered putative enhancers for each neuronal population. We cloned these enhancers into adeno-associated viral vectors (AAVs) driving a reporter fluorophore and functionally screened them in mouse. We extensively characterized the most promising candidate enhancers in rat and macaque and developed an optimized pan LMN enhancer virus. Additionally, we generated derivative viruses expressing iCre297T recombinase or ChR2-EYFP for labeling and functional studies, and we created a single vector with combined enhancer elements to achieve simultaneous labeling of layer 5 extratelencephalic projecting (ET) neurons and LMNs. This unprecedented LMN toolkit will enable future investigations of cell type function across species and potential therapeutic interventions for human neurodegenerative diseases.
