## Supplementary material for "Enhancer AAVs for targeting spinal motor neurons and descending motor pathways in rodents and macaque": Key Resource Table

### Sheet: Final
Category	Reagent or resource	Source	Identifier
Antibodies	Mouse anti-ChAT (IgG2b) primary antibody	Atlas Antibodies	Cat#AMAb91130
	Chicken anti-GFP primary antibody	Aves Labs	Cat#GFP-1020
	Mouse anti-FLAG M2 (IgG1) primary antibody	Sigma-Aldrich	Cat#F1804
	Goat anti-mouse (IgG) Alexa 488	Thermo Fisher Scientific	Cat#A-11029
	Goat anti-mouse (IgG2b) Alexa 555	Thermo Fisher Scientific	Cat#A-21147
	Goat anti-mouse (IgG1) Alexa 488	Thermo Fisher Scientific	Cat#A-21121
	Goat anti-mouse (IgG2b) Alexa 488	Thermo Fisher Scientific	Cat#A-21141
	Goat anti-chicken Alexa 488	Thermo Fisher Scientific	Cat#A-11039
	DAPI (4',6-diamidino-2-phenylindole, dihydrochloride)	ThermoFisher Scientific	Cat#D1306
	Alexa Fluor 488 rabbit anti-OLIG2 antibody	Abcam	Cat#ab225099
	mouse anti-NeuN conjugated to PE	Millipore	Cat#FCMAB317PE
	mouse IgG1k-PE Isotype control	BD Biosciences	Cat#555749
	Alexa Fluor 488 rabbit IgG Isotype Control	Abcam	Cat#ab199091
	Mouse anti-Beta actin	Millipore	Cat#MAB1501R
	Rabbit anti-GFP	Thermo Fisher Scientific	Cat#ab6556
Bacterial and virus strains	One Shot Stbl3 chemically competent E. coli	Thermo Fisher Scientific	Cat#C7373-03
	CN2251_rAAV-eHGT_453m-minBglobin-SYFP2- WPRE3-BGHpA	Graybuck and Daigle, et al., 2021	N/A
	HCT1_rAAV-eHGT_1137m-minBglobin-SYFP2-WPRE3-BGHpA	This paper	N/A
	HCT2_rAAV-eHGT_1138m-minBglobin-SYFP2-WPRE3-BGHpA	This paper	N/A
	HCT3_rAAV-eHGT_1139m-minBglobin-SYFP2-WPRE3-BGHpA	This paper	N/A
	HCT4_rAAV-eHGT_1140m-minBglobin-SYFP2-WPRE3-BGHpA	This paper	N/A
	HCT6_rAAV-eHGT_1141m-minBglobin-SYFP2-WPRE3-BGHpA	This paper	N/A
	HCT7_rAAV-eHGT_1142m-minBglobin-SYFP2-WPRE3-BGHpA	This paper	N/A
	HCT8_rAAV-eHGT_1143m-minBglobin-SYFP2-WPRE3-BGHpA	This paper	N/A
	HCT9_rAAV-eHGT_1144m-minBglobin-SYFP2-WPRE3-BGHpA	This paper	N/A
	HCT10_rAAV-eHGT_1145m-minBglobin-SYFP2-WPRE3-BGHpA	This paper	N/A
	HCT11_rAAV-eHGT_1048m-minBglobin-SYFP2-WPRE3-BGHpA	This paper	N/A
	HCT12_rAAV-eHGT_1049m-minBglobin-SYFP2-WPRE3-BGHpA	This paper	N/A
	HCT13_rAAV-eHGT_1050m-minBglobin-SYFP2-WPRE3-BGHpA	This paper	N/A
	HCT14_rAAV-eHGT_1051m-minBglobin-SYFP2-WPRE3-BGHpA	This paper	N/A
	HCT15_rAAV-eHGT_1052m-minBglobin-SYFP2-WPRE3-BGHpA	This paper	N/A
	HCT19_rAAV-eHGT_1056m-minBglobin-SYFP2-WPRE3-BGHpA	This paper	N/A
	HCT33_rAAV-eHGT_1159m-minBglobin-SYFP2-WPRE3-BGHpA	This paper	N/A
	HCT39_rAAV-eHGT_1181m-minBglobin-SYFP2-WPRE3-BGHpA	This paper	N/A
	HCT40_rAAV-eHGT_1182m-minBglobin-SYFP2-WPRE3-BGHpA	This paper	N/A
	HCT41_rAAV-eHGT_1183m-minBglobin-SYFP2-WPRE3-BGHpA	This paper	N/A
	HCT42_rAAV-eHGT_1184m-minBglobin-SYFP2-WPRE3-BGHpA	This paper	N/A
	HCT43_rAAV-eHGT_1185m-minBglobin-SYFP2-WPRE3-BGHpA	This paper	N/A
	HCT44_rAAV-eHGT_1186m-minBglobin-SYFP2-WPRE3-BGHpA	This paper	N/A
	HCT45_rAAV-eHGT_1187m-minBglobin-SYFP2-WPRE3-BGHpA	This paper	N/A
	HCT46_rAAV-eHGT_1188m-minBglobin-SYFP2-WPRE3-BGHpA	This paper	N/A
	HCT47_rAAV-3X-eHGT_1139m-minBGprom-SYFP2-WPRE3-bGHpA	This paper	N/A
	HCT49_rAAV-3Xcore-eHGT_1139m-minBglobin-SYFP2-WPRE3-BGHpA	This paper	N/A
	HCT55_rAAV-eHGT_453m_eHGT_1137m-minBGprom-SYFP2-WPRE3-bGHpA	This paper	N/A
	HCT69_rAAV_eHGT_1137m-minBglobin-3XFLAG-mTFP1-WPRE3-BGHpA	This paper	N/A
	HCT75_rAAV-eHGT_1302m-minBglobin-SYFP2-WPRE3-BGHpA	This paper	N/A
	HCT76_rAAV-eHGT_1303m-minBglobin-SYFP2-WPRE3-BGHpA	This paper	N/A
	HCT77_rAAV-eHGT_1304m-minBglobin-SYFP2-WPRE3-BGHpA	This paper	N/A
	HCT79_rAAV-eHGT_1306m-minBglobin-SYFP2-WPRE3-BGHpA	This paper	N/A
	HCT80_rAAV-eHGT_1307m-minBglobin-SYFP2-WPRE3-BGHpA	This paper	N/A
	HCT81_rAAV-eHGT_1308m-minBglobin-SYFP2-WPRE3-BGHpA	This paper	N/A
	HCT82_rAAV-eHGT_1309m-minBglobin-SYFP2-WPRE3-BGHpA	This paper	N/A
	HCT128_rAAV-eHGT_1495m-minBglobin-SYFP2-WPRE3-BGHpA	This paper	N/A
	HCT129_rAAV-eHGT_1496m-minBglobin-SYFP2-WPRE3-BGHpA	This paper	N/A
	HCT130_rAAV-eHGT_1497m-minBglobin-SYFP2-WPRE3-BGHpA	This paper	N/A
	HCT131_rAAV-eHGT_1498m-minBglobin-SYFP2-WPRE3-BGHpA	This paper	N/A
	HCT132_rAAV-eHGT_1499m-minBglobin-SYFP2-WPRE3-BGHpA	This paper	N/A
	HCT133_rAAV-eHGT_1500m-minBglobin-SYFP2-WPRE3-BGHpA	This paper	N/A
	HCT134_rAAV-eHGT_1501m-minBglobin-SYFP2-WPRE3-BGHpA	This paper	N/A
	HCT135_rAAV-eHGT_1502m-minBglobin-SYFP2-WPRE3-BGHpA	This paper	N/A
	HCT136_rAAV-eHGT_1503m-minBglobin-SYFP2-WPRE3-BGHpA	This paper	N/A
	HCT137_rAAV-eHGT_1504m-minBglobin-SYFP2-WPRE3-BGHpA	This paper	N/A
	HCT138_rAAV-eHGT_1505m-minBglobin-SYFP2-WPRE3-BGHpA	This paper	N/A
	HCT139_rAAV-eHGT_1506m-minBglobin-SYFP2-WPRE3-BGHpA	This paper	N/A
	HCT140_rAAV-eHGT_1507m-minBglobin-SYFP2-WPRE3-BGHpA	This paper	N/A
	HCT157_rAAV-eHGT_1137m-minBGprom-iCre297T-WPRE3-bGHpA	This paper	N/A
	HCT158_rAAV-eHGT_1188m-minBGprom-iCre297T-WPRE3-bGHpA	This paper	N/A
	HCT159_rAAV-eHGT_3Xcore_1137m-minBGprom-iCre297T-WPRE3-bGHpA	This paper	N/A
	HCT160_rAAV-3X-eHGT_1139m-minBGprom-iCre297T-WPRE3-bGHpA	This paper	N/A
	HCT161_rAAV-eHGT_1137m-minBGprom-ChR2(H134R)-EYFP-WPRE3-bGHpA	This paper	N/A
	HCT162_rAAV-eHGT_1188m-minBGprom-ChR2(H134R)-EYFP-WPRE3-bGHpA	This paper	N/A
	HCT163_rAAV-eHGT_3Xcore_1137m-minBGprom-ChR2(H134R)-EYFP-WPRE3-bGHpA	This paper	N/A
	HCT164_rAAV-3X-eHGT_1139m-minBGprom-ChR2(H134R)-EYFP-WPRE3-bGHpA	This paper	N/A
	CN4358_rAAV-CAG-SYFP2-WPRE-SV40pA	This paper	N/A
Chemicals, peptides, and recombinant proteins	Q5 high-fidelity DNA polymerase	New England Biolabs	Cat#M0491S
	2x HiFi DNA assembly master mix	New England Biolabs	Cat#E2621X
	Halt protease and phosphatase inhibitor cocktail	ThermoFisher Scientific	Cat#78441
	10-20% Tris/Glycine gel	ThermoFisher Scientific	Cat#XP10202BOX
	Nitrocellulose membrane	ThermoFisher Scientific	Cat#88025
	NuPage LDS Sample Buffer	ThermoFisher Scientific	Cat#NP0007
Critical commerical assays	RNAscope Fluorescent Multiplex Reagent Kit	Advanced Cell Diagnostics	Cat#320850
	Zymoclean DNA recovery kit	Zymo Research Corporation	Cat#1159U25
	QIAquick spin miniprep kit	Qiagen	Cat#27106
	Highspeed plasmid maxi kit	Qiagen	Cat#12663
	BCA protein assay kit	ThermoFisher Scientific	Cat#23225
Deposited data	10x multiome (RNA-seq) mouse spinal cord	Allen Institute for Brain Science	https://data.nemoarchive.org/biccn/grant/u19_zeng/zeng/multimodal/sncell/10xMultiome_RNAseq/mouse/raw/
	10x multiome (ATAC-seq) mouse spinal cord	Allen Institute for Brain Science	https://data.nemoarchive.org/biccn/grant/u19_zeng/zeng/multimodal/sncell/10xMultiome_RNAseq/mouse/raw/
	10x multiome (RNA-seq) macaque spinal cord	Allen Institute for Brain Science	https://data.nemoarchive.org/biccn/grant/u19_zeng/zeng/multimodal/sncell/10xMultiome_RNAseq/mouse/raw/
	10x multiome (ATAC-seq) macaque spinal cord	Allen Institute for Brain Science	https://data.nemoarchive.org/biccn/grant/u19_zeng/zeng/multimodal/sncell/10xMultiome_RNAseq/mouse/raw/
Experimental models: organisms/strains	C57BL/6J mice	The Jackson Laboratory	Stock#000664
	Mouse: B6;129S6-Igs7<tm230(tetO-XCaMPG,CAG-ChRmine*/oScarlet*,-tTA2)Daigle>/J	The Jackson Laboratory	Stock#37944
	Mouse: ChAT-IRES-Cre	The Jackson Laboratory	Stock#006410
	Mouse: Ai75(RCL-nls-tdTomato)	The Jackson Laboratory	Stock#025106
	Macaca nemestrina animals	Washington National Primate Research Center	N/A
	CD Sprague-Dawley rats	Charles River Laboratories	Strain code#001
Oligonucleotides	Mouse ChAT mFISH probe	Advanced Cell Diagnostics	Cat#408731
	Mouse Chodl mFISH probe	Advanced Cell Diagnostics	Cat#450211
	Mouse Ret mFISH probe	Advanced Cell Diagnostics	Cat#431791
	Mouse SYFP2 mFISH probe	Advanced Cell Diagnostics	Cat#590291
Recombinant DNA	pHelper plasmid	Agilent	Cat#240071
	pUCmini-iCAP-PHP.eB plasmid	Chan et al., 2017	Addgene Cat#103005; RRID:Addgene_103005
	pUCmini-iCAP-9p31 plasmid	Nonnenmacher et al., 2021	N/A
	pUCmini-iCAP-PHP.S plasmid	Chan et al., 2017	Addgene Cat#103006; RRID:Addgene_103006
	CN2251_rAAV-eHGT_453m-minBglobin-SYFP2- WPRE3-BGHpA	The Allen Institute	Addgene Cat#164453; RRID:Addgene_164453
	HCT1_rAAV-eHGT_1137m-minBglobin-SYFP2-WPRE3-BGHpA	This paper	Addgene Cat#223900
	HCT2_rAAV-eHGT_1138m-minBglobin-SYFP2-WPRE3-BGHpA	This paper	Addgene Cat#223901
	HCT3_rAAV-eHGT_1139m-minBglobin-SYFP2-WPRE3-BGHpA	This paper	Addgene Cat#223902
	HCT4_rAAV-eHGT_1140m-minBglobin-SYFP2-WPRE3-BGHpA	This paper	Addgene Cat#223903
	HCT6_rAAV-eHGT_1141m-minBglobin-SYFP2-WPRE3-BGHpA	This paper	Addgene Cat#223904
	HCT7_rAAV-eHGT_1142m-minBglobin-SYFP2-WPRE3-BGHpA	This paper	Addgene Cat#223905
	HCT8_rAAV-eHGT_1143m-minBglobin-SYFP2-WPRE3-BGHpA	This paper	Addgene Cat#223906
	HCT9_rAAV-eHGT_1144m-minBglobin-SYFP2-WPRE3-BGHpA	This paper	Addgene Cat#223907
	HCT10_rAAV-eHGT_1145m-minBglobin-SYFP2-WPRE3-BGHpA	This paper	Addgene Cat#223908
	HCT11_rAAV-eHGT_1048m-minBglobin-SYFP2-WPRE3-BGHpA	This paper	Addgene Cat#223909
	HCT12_rAAV-eHGT_1049m-minBglobin-SYFP2-WPRE3-BGHpA	This paper	Addgene Cat#223910
	HCT13_rAAV-eHGT_1050m-minBglobin-SYFP2-WPRE3-BGHpA	This paper	Addgene Cat#223911
	HCT14_rAAV-eHGT_1051m-minBglobin-SYFP2-WPRE3-BGHpA	This paper	Addgene Cat#223912
	HCT15_rAAV-eHGT_1052m-minBglobin-SYFP2-WPRE3-BGHpA	This paper	Addgene Cat#223913
	HCT19_rAAV-eHGT_1056m-minBglobin-SYFP2-WPRE3-BGHpA	This paper	Addgene Cat#223914
	HCT33_rAAV-eHGT_1159m-minBglobin-SYFP2-WPRE3-BGHpA	This paper	Addgene Cat#223915
	HCT39_rAAV-eHGT_1181m-minBglobin-SYFP2-WPRE3-BGHpA	This paper	Addgene Cat#223916
	HCT40_rAAV-eHGT_1182m-minBglobin-SYFP2-WPRE3-BGHpA	This paper	Addgene Cat#223917
	HCT41_rAAV-eHGT_1183m-minBglobin-SYFP2-WPRE3-BGHpA	This paper	Addgene Cat#223918
	HCT42_rAAV-eHGT_1184m-minBglobin-SYFP2-WPRE3-BGHpA	This paper	Addgene Cat#223919
	HCT43_rAAV-eHGT_1185m-minBglobin-SYFP2-WPRE3-BGHpA	This paper	Addgene Cat#223920
	HCT44_rAAV-eHGT_1186m-minBglobin-SYFP2-WPRE3-BGHpA	This paper	Addgene Cat#223941
	HCT45_rAAV-eHGT_1187m-minBglobin-SYFP2-WPRE3-BGHpA	This paper	Addgene Cat#223942
	HCT46_rAAV-eHGT_1188m-minBglobin-SYFP2-WPRE3-BGHpA	This paper	Addgene Cat#223943
	HCT47_rAAV-3X-eHGT_1139m-minBGprom-SYFP2-WPRE3-bGHpA	This paper	Addgene Cat#233564
	HCT49_rAAV-3Xcore-eHGT_1139m-minBglobin-SYFP2-WPRE3-BGHpA	This paper	Addgene Cat#223944
	HCT55_rAAV-eHGT_453m_eHGT_1137m-minBGprom-SYFP2-WPRE3-bGHpA	This paper	Addgene Cat#223945
	HCT69_rAAV_eHGT_1137m-minBglobin-3XFLAG-mTFP1-WPRE3-BGHpA	This paper	Addgene Cat#224219
	HCT75_rAAV-eHGT_1302m-minBglobin-SYFP2-WPRE3-BGHpA	This paper	Addgene Cat#223921
	HCT76_rAAV-eHGT_1303m-minBglobin-SYFP2-WPRE3-BGHpA	This paper	Addgene Cat#223922
	HCT77_rAAV-eHGT_1304m-minBglobin-SYFP2-WPRE3-BGHpA	This paper	Addgene Cat#223923
	HCT79_rAAV-eHGT_1306m-minBglobin-SYFP2-WPRE3-BGHpA	This paper	Addgene Cat#223924
	HCT80_rAAV-eHGT_1307m-minBglobin-SYFP2-WPRE3-BGHpA	This paper	Addgene Cat#223925
	HCT81_rAAV-eHGT_1308m-minBglobin-SYFP2-WPRE3-BGHpA	This paper	Addgene Cat#223926
	HCT82_rAAV-eHGT_1309m-minBglobin-SYFP2-WPRE3-BGHpA	This paper	Addgene Cat#223927
	HCT128_rAAV-eHGT_1495m-minBglobin-SYFP2-WPRE3-BGHpA	This paper	Addgene Cat#223928
	HCT129_rAAV-eHGT_1496m-minBglobin-SYFP2-WPRE3-BGHpA	This paper	Addgene Cat#223929
	HCT130_rAAV-eHGT_1497m-minBglobin-SYFP2-WPRE3-BGHpA	This paper	Addgene Cat#223930
	HCT131_rAAV-eHGT_1498m-minBglobin-SYFP2-WPRE3-BGHpA	This paper	Addgene Cat#223931
	HCT132_rAAV-eHGT_1499m-minBglobin-SYFP2-WPRE3-BGHpA	This paper	Addgene Cat#223932
	HCT133_rAAV-eHGT_1500m-minBglobin-SYFP2-WPRE3-BGHpA	This paper	Addgene Cat#223933
	HCT134_rAAV-eHGT_1501m-minBglobin-SYFP2-WPRE3-BGHpA	This paper	Addgene Cat#223934
	HCT135_rAAV-eHGT_1502m-minBglobin-SYFP2-WPRE3-BGHpA	This paper	Addgene Cat#223935
	HCT136_rAAV-eHGT_1503m-minBglobin-SYFP2-WPRE3-BGHpA	This paper	Addgene Cat#223936
	HCT137_rAAV-eHGT_1504m-minBglobin-SYFP2-WPRE3-BGHpA	This paper	Addgene Cat#223937
	HCT138_rAAV-eHGT_1505m-minBglobin-SYFP2-WPRE3-BGHpA	This paper	Addgene Cat#223938
	HCT139_rAAV-eHGT_1506m-minBglobin-SYFP2-WPRE3-BGHpA	This paper	Addgene Cat#223939
	HCT140_rAAV-eHGT_1507m-minBglobin-SYFP2-WPRE3-BGHpA	This paper	Addgene Cat#223940
	HCT157_rAAV-eHGT_1137m-minBGprom-iCre297T-WPRE3-bGHpA	This paper	Addgene Cat#233556
	HCT158_rAAV-eHGT_1188m-minBGprom-iCre297T-WPRE3-bGHpA	This paper	Addgene Cat#233557
	HCT159_rAAV-eHGT_3Xcore_1137m-minBGprom-iCre297T-WPRE3-bGHpA	This paper	Addgene Cat#233558
	HCT160_rAAV-3X-eHGT_1139m-minBGprom-iCre297T-WPRE3-bGHpA	This paper	Addgene Cat#233559
	HCT161_rAAV-eHGT_1137m-minBGprom-ChR2(H134R)-EYFP-WPRE3-bGHpA	This paper	Addgene Cat#233560
	HCT162_rAAV-eHGT_1188m-minBGprom-ChR2(H134R)-EYFP-WPRE3-bGHpA	This paper	Addgene Cat#233561
	HCT163_rAAV-eHGT_3Xcore_1137m-minBGprom-ChR2(H134R)-EYFP-WPRE3-bGHpA	This paper	Addgene Cat#233562
	HCT164_rAAV-3X-eHGT_1139m-minBGprom-ChR2(H134R)-EYFP-WPRE3-bGHpA	This paper	Addgene Cat#233563
	CN4358_rAAV-CAG-SYFP2-WPRE-SV40pA	This paper	Addgene Cat#234712
Software and algorithms	GraphPad Prism 10	Dotmatics	https://www.graphpad.com/
	ImageJ	National Institutes of Health	https://imagej.net/ij/
	Imaris 10.0.1	Bitplane AG	www.bitplane.com/imaris/imaris
	Biorender	Biorender	https://www.biorender.com/
	anndata	Virshup et al., bioRxiv 2021	https://cran.r-project.org/web/packages/anndata/index.html
	ArchR	Granja et al., Nature Genetics 2021	https://www.archrproject.com/index.html
	circlize	Gu et al., Bioinformatics 2014	https://cran.r-project.org/web/packages/circlize/index.html
	ComplexHeatmap	Gu et al., iMeta 2022	https://bioconductor.org/packages/release/bioc/html/ComplexHeatmap.html
	GenomicRanges	Lawrence et al., PLoS Computational Biology 2013	https://bioconductor.org/packages/release/bioc/html/GenomicRanges.html
	Gviz	Hahne et al., Visualizing Genomic Data Using Gviz and Bioconductor 2016	https://bioconductor.org/packages/release/bioc/html/Gviz.html
	rtracklayer	Lawrence et al., Bioinformatics 2009	https://bioconductor.org/packages/release/bioc/html/rtracklayer.html
	scrattch.bigcat	Allen Institute	https://github.com/AllenInstitute/scrattch.bigcat
	scrattch.mapping	Allen Institute	https://github.com/AllenInstitute/scrattch.mapping
	scrattch.taxonomy	Allen Institute	https://github.com/AllenInstitute/scrattch.taxonomy
	Seurat	Hao et al., Nature Biotechnology 2023, Hao et al., Cell 2021, Stuart et al., Cell 2019, Butler et al., Nature Biotechnology 2018, Satija et al., Nature Biotechnology 2015	https://cran.r-project.org/web/packages/Seurat/index.html
	numpy	Harris et al., Nature 2020	https://pypi.org/project/numpy/
	pandas	McKinney et al., In Proceedings of the 9th Python in Science 2010	https://pypi.org/project/pandas/
	scanpy	Wolf et al., Genome Biology 2018	https://pypi.org/project/scanpy/
	scipy	Virtanen et al., Nature Methods 2020	https://pypi.org/project/scipy/
	scvi	Lopez et al., Nature Methods 2018	https://pypi.org/project/scvi-tools/
	transcriptomic_clustering	Allen Institute	https://github.com/AllenInstitute/transcriptomic_clustering
	LiftOver	UCSC	https://genome.ucsc.edu/cgi-bin/hgLiftOver
	UCSC genome browser	UCSC	https://genome.ucsc.edu/
	BD FACS Diva software v8.0	BD Biosciences	N/A
	Cell Ranger ARC	10X Genomics	N/A
	Scrublet	https://github.com/swolock/scrublet	N/A
	multiBigwigSummary	deepTools	N/A
Other	Allen Institute data portal	Allen Institute	http://celltypes.brain-map.org/
	Lightsheet imaging	LifeCanvas Technology	https://lifecanvastech.com/
	Odyssey Infared Imaging System	LiCor Biosciences	N/A
	Vectashield Antifade Mounting Medium	VectorLabs	Cat#H-1000
	Prolong Gold Antifade Mounting Medium	Invitrogen	Cat#P36930
